# Oxford Nanopore’s 2024 sequencing technology for *Listeria monocytogenes* outbreak detection and source attribution: progress and clone-specific challenges

**DOI:** 10.1101/2024.07.12.603236

**Authors:** Michael Biggel, Nicole Cernela, Jule Anna Horlbog, Roger Stephan

## Abstract

Whole genome sequencing is an essential cornerstone of pathogen surveillance and outbreak detection. Established sequencing technologies are currently challenged by Oxford Nanopore Technologies (ONT), which offers an accessible and cost-effective alternative enabling gap-free assemblies of chromosomes and plasmids. Limited accuracy has hindered its use for investigating pathogen transmission, but recent technology updates have brought significant improvements. To evaluate its readiness for outbreak detection, we selected 78 *Listeria monocytogenes* isolates from diverse lineages or known epidemiological clusters for sequencing with ONT’s V14 Rapid Barcoding Kit and R10.4.1 flow cells. The most accurate of several tested workflows generated assemblies with a median of one error (SNP or indel) per assembly. For 66 isolates, cgMLST profiles from ONT-only assemblies were identical to those generated from Illumina data. Eight assemblies were of lower quality with more than 20 erroneous sites each, primarily caused by methylations at the GAAGAC motif (5′-GAA<u>G6mA</u>C-3 / 3′-GT<u>4mC</u>TTC-5′). This led to inaccurate clustering, failing to group isolates from a persistence-associated clone that carried the responsible restriction-modification system. Out of 50 methylation motifs detected among the 78 isolates, only the GAAGAC motif was linked to substantially increased error rates. Our study shows that most *L. monocytogenes* genomes assembled from ONT-only data are suitable for high-resolution genotyping, but further improvements of chemistries or basecallers are required for reliable routine use in outbreak and food safety investigations.
