## Supplementary Table 1 for "Oxford Nanopore’s 2024 sequencing technology for *Listeria monocytogenes* outbreak detection and source attribution: progress and clone-specific challenges"

### Sheet: Sheet1
Isolate	Median read quality (sup@v5.0, >Q10 reads only)	cgMLST cluster	MLST	Clonal complex	Lineage	No. errors (sup@v5.0, flye+flye-polish+medaka[g360], 100x)	cgMLST allele distance to Illumina-only assembly (ONT assembly: sup@v5.0, flye+flye-polish+medaka[g360], 100x)	Highly methylated motifs (Modkit)	REBASE: Methyltransferase [RM system type] (Recognition site)
N16-2501	23.4		130	CC69	III	2	0	GG[m]C, A[a]GGCC	M.LmoM7ORF343P [II](GGCC), M.Lmo850658ORF13430P [II], M.Lmo850658ORF13430P [II]
N19-1094	23.2	Cluster F	121	CC121	II	26	6	G[m]WGC, GT[21839]TTC, GAAG[a]C, [m]NGCTGC, RGCWG[m]	M.Lmo2HF33ORFAP [II](GCWGC), M.Efa143ORFIP [II], M.Lmo40025ORF10520P [II], M2.Lmo40025ORF10640P [II](GAAGAC), M1.Lmo40025ORF10640P [II](GAAGAC)
N20-0304	23.2	Cluster F	121	CC121	II	22	5	G[m]WGC, GT[21839]TTC, GAAG[a]C, S[m]NGCWGC, RGCWG[m]	M.Lmo2HF33ORFAP [II](GCWGC), M.Efa143ORFIP [II], M.Lmo40025ORF10520P [II], M2.Lmo40025ORF10640P [II](GAAGAC), M1.Lmo40025ORF10640P [II](GAAGAC)
N20-2538	21	Cluster A	7	CC7	II	2	0	CGC[a]NNNNNNTC, G[a]NNNNNNTGCG	M.Lmo1001I [I](CGCANNNNNNTC), M.Lmo942ORF160005P [II]
N20-2713	23.3		14	CC14	II	0	0
N21-0276	20.5	Cluster A	7	CC7	II	2	0	CGC[a]NNNNNNTC, G[a]NNNNNNTGCG	M.Lmo1001I [I](CGCANNNNNNTC), M.Lmo942ORF160005P [II]
N21-0290	20.3		9	CC9	II	2	0	CTC[a]G	M.Lmo33260ORF2410P [II], M.LmoAL4EORF5715P [II], M.LmoL122ORF7925P [II], M.Lmo1551ORF15175P [III]
N21-0399	22.8	Cluster F	121	CC121	II	25	10	G[m]WGC, GT[21839]TTC, GAAG[a]C, [m]NGCTGC, RGCWG[m]	M.Lmo2HF33ORFAP [II](GCWGC), M.Efa143ORFIP [II], M.Lmo40025ORF10520P [II], M2.Lmo40025ORF10640P [II](GAAGAC), M1.Lmo40025ORF10640P [II](GAAGAC)
N21-0527	21.1	Cluster A	7	CC7	II	2	0	CGC[a]NNNNNNTC, G[a]NNNNNNTGCG	M.Lmo1001I [I](CGCANNNNNNTC), M.Lmo942ORF160005P [II]
N21-0528	22.3	Cluster A	7	CC7	II	1	0	CGC[a]NNNNNNTC, G[a]NNNNNNTGCG	M.Lmo1001I [I](CGCANNNNNNTC), M.Lmo942ORF160005P [II]
N21-0849	20.3	Cluster D	9	CC9	II	2	0	CTA[a]G	M.Lmo33260ORF2410P [II], M.LmoAL4EORF5715P [II], M.Lmo1244ORF70324P [II], M.Lmo1551ORF15175P [III]
N21-1043	20.9	Cluster D	9	CC9	II	2	0		M.Lmo33260ORF2410P [II], M.LmoAL4EORF5715P [II], M.Lmo1244ORF70324P [II]
N21-1215	23.5	Cluster D	9	CC9	II	1	0		M.Lmo33260ORF2410P [II], M.LmoAL4EORF5715P [II], M.Lmo1244ORF70324P [II]
N21-1451	20.7	Cluster C	9	CC9	II	0	0	CTA[a]G	M.Lmo33260ORF2410P [II], M.LmoAL4EORF5715P [II], M.Lmo277ORF120354P [II], M.Lmo33029ORF14540P [II], M.Lmo1551ORF15175P [III]
N21-2956	23.8		5	CC5	I	21	8	T[a]CBNNNNNGGT, GT[21839]TTC, GAAG[a]C, [a]CCNNNNNVGTA	M.Lmo6907I [I](GACNNNNNGGT), M.Lmo40025ORF10520P [II], M2.Lmo40025ORF10640P [II](GAAGAC), M1.Lmo40025ORF10640P [II](GAAGAC), M.Lmo15027ORFBP [I]
N21-2978	23.8	Cluster F	121	CC121	II	23	7	G[m]WGC, GT[21839]TTC, GAAG[a]C, S[m]NGCWGC, RGCWG[m]	M.Lmo2HF33ORFAP [II](GCWGC), M.Lmo40025ORF10520P [II], M2.Lmo40025ORF10640P [II](GAAGAC), M1.Lmo40025ORF10640P [II](GAAGAC)
N22-0468	22.3	Cluster A	7	CC7	II	1	0	CGC[a]NNNNNNTC, G[a]NNNNNNTGCG	M.Lmo1001I [I](CGCANNNNNNTC), M.Lmo942ORF160005P [II]
N22-0614	20.7	Cluster D	9	CC9	II	1	0	CTA[a]G	M.Lmo33260ORF2410P [II], M.LmoAL4EORF5715P [II], M.Lmo1244ORF70324P [II], M.Lmo1551ORF15175P [III]
N22-0700	23.2		2946	ST2946	I	0	0	CAC[a]C, G[m]WGC, [m]AGCWGC, VAGCAG[m]A, YGS[m]TGC	M.Efa143ORFIP [II], M.Lmo0168ORF1995P [II], M.Lma1334ORF15455P [II], M.Lma1304ORF15550P [III]
N22-0781	21.4	Cluster B	388	CC388	I	0	0	GG[a]NNNNNNNTGAA, TTC[a]NNNNNNNTCC	M.LmoL139ORF1965P [I]
N22-0795	21.3	Cluster B	388	CC388	I	0	0	GG[a]NNNNNNNTGAA, TTC[a]NNNNNNNTCC	M.LmoL139ORF1965P [I]
N22-1077	23.3		1	CC1	I	4	0	GAT[m]	M.Lmo1108I [II](GATC), M.Efa432ORF12490P [II]
N22-1391	22	Cluster C	9	CC9	II	1	0	CTA[a]G	M.Lmo33260ORF2410P [II], M.LmoAL4EORF5715P [II], M.Lmo277ORF120354P [II], M.Lmo33029ORF14540P [II], M.Lmo1551ORF15175P [III]
N22-1493	24.1		220	CC220	I	0	0
N22-1529	23	Cluster F	121	CC121	II	24	4	G[m]WGC, GT[21839]TTC, GAAG[a]C, [m]NGCTGC, RGCWG[m]	M.Lmo2HF33ORFAP [II](GCWGC), M.Efa143ORFIP [II], M.Lmo40025ORF10520P [II], M2.Lmo40025ORF10640P [II](GAAGAC), M1.Lmo40025ORF10640P [II](GAAGAC)
N22-1530	21.9	Cluster B	388	CC388	I	2	0	GG[a]NNNNNNNTGAA, TTC[a]NNNNNNNTCC	M.LmoL139ORF1965P [I]
N22-1696	21.1	Cluster B	388	CC388	I	0	0	GG[a]NNNNNNNTGAA, TTC[a]NNNNNNNTCC	M.LmoL139ORF1965P [I]
N22-1818	21.7	Cluster B	388	CC388	I	0	0	GG[a]NNNNNNNTGAA, TTC[a]NNNNNNNTCC	M.LmoL139ORF1965P [I]
N22-1823	20.2	Cluster C	9	CC9	II	1	0	CTA[a]G	M.Lmo33260ORF2410P [II], M.LmoAL4EORF5715P [II], M.Lmo277ORF120354P [II], M.Lmo33029ORF14540P [II], M.Lmo1551ORF15175P [III]
N22-1996	24.1		2	CC2	I	1	0	GA[a]YNNNNNGTC, G[a]CNNNNNRTTC	M.Lmo1824ORF2972P [II], M.Lmo521I [I](GAAYNNNNNGTC), M.LmoFDA100ORF6965P [II], LmoFDA100ORF8795P [IIG], M.Lmo72733ORF13015P [II], M.Efa143ORFLP [II]
N22-2859	24.1		59	CC59	I	1	0	CN[a]CNNNNNNGTC, G[a]CNNNNNNGTNG	M.Lmo6907I [I](GACNNNNNGGT)
N22-3119	24.4		391	CC89	II	0	0	CTCC[a]G, CTGG[a]G	M.Efa8155ORFCP [II], M.LmoLm22022ORF9305P [II](CTGGAG), Lmo2263ORF7140P [IIG]
N22-3263	20.7		388	CC388	I	0	0	GG[a]NNNNNNNTGAA, TTC[a]NNNNNNNTCC	M.LmoL139ORF1965P [I]
N22-3358	21.8	Cluster E	9	CC9	II	0	0	CTA[a]G	M.Lmo33260ORF2410P [II], M.LmoAL4EORF5715P [II], M.LmoLm216ORF2685P [II], M.Lmo1551ORF15175P [III]
N22-3360	20.9	Cluster E	9	CC9	II	2	0	CTA[a]G	M.Lmo33260ORF2410P [II], M.LmoAL4EORF5715P [II], M.LmoLm216ORF2685P [II], M.Lmo1551ORF15175P [III]
N23-0052	20.6	Cluster E	9	CC9	II	1	0	CTA[a]G	M.Lmo33260ORF2410P [II], M.LmoAL4EORF5715P [II], M.LmoLm216ORF2685P [II], M.Lmo1551ORF15175P [III]
N23-0099	22.8		412	CC412	II	1	0	GAT[m]	M.Lmo7956II [II](GATC)
N23-0167	23.3		9	CC9	II	0	0		M.Lmo33260ORF2410P [II], M.Lmo2HF33ORFBP [II], M.LmoAL4EORF5715P [II]
N23-0342	24.1		4	CC4	I	0	0	[a]CCNNNNNRTTC, GA[a]YNNNNNGGT	M.Lmo6907I [I](GACNNNNNGGT), M.LmoLM20ORF2215P [II]
N23-0572	21.9		451	CC11	II	2	0	G[m]NGC, GCNG[m], [m]NGCNGC	M.LmoJ3I [II](GCNGC), M.Lgr10812ORF1238P [II]
N23-0666	23.4		26	CC26	II	2	2	GAT[m]	M.Lmo7956II [II](GATC)
N23-0743	22.5		121	CC121	II	23	7	G[m]WGC, GT[21839]TTC, GAAG[a]C, [m]NGCTGC, RGCWG[m]	M.Lmo2HF33ORFAP [II](GCWGC), M.EfaH18ORFCP [II], M2.Lmo40025ORF10640P [II](GAAGAC), M1.Lmo40025ORF10640P [II](GAAGAC), M.Smi11189ORF237P [II]
N23-0795	24		18	CC18	II	1	0
N23-0854	22.2		3281	CC218	I	6	1	G[m]NGC, GCNG[m], [m]NGCNGC	M.LmoJ3I [II](GCNGC), M.Lmo73ORF6765P [II], LmoLMF76ORFAP [I]
N23-0865	23.9		3141	CC8	II	0	0	[a]TCNNNNNRTTC, GA[a]YNNNNNGAT	M.Lmo5415I [I](GAAGNNNNNNTGT), M.LmoC7ORFBP [III]
N23-0921	24.4		31	CC31	II	0	0	GA[a]TC	M.Lmo7422ORF50038P [II], M.Efa438ORFAP [III], M.Lmo6186ORF90409P [II]
N23-0953	23.4		6	CC6	I	0	0	GG[a]TAC, GT[a]TCC	M.Lmo1776I [II](GTATCC)
N23-1083	24.4		3278	CC11	II	0	0		M.Lmo2HF33ORFBP [II], M.LmoEGDeORF12095P [II]
N23-1118	24.2		217	CC217	I	0	0	TT[a]GNNNNNNTTC, GA[a]NNNNNNCTAA	M.Lmo1063ORF1865P [I](TTAGNNNNNNTTC)
N23-1574	24.2		7	CC7	II	2	0	CCYRN[a]C, CGC[a]NNNNNNTC, G[a]NNNNNNTGCG	M.Lmo1001I [I](CGCANNNNNNTC), M.LmoEGDeORF12095P [II], Lmo10068II [I](CCYRNAC)
N23-1635	24.8		18	CC18	II	2	0		M2.Lmo1BR25ORFBP [II], M2.Lmo3136ORF8600P [II]
N23-1699	22.5		3141	CC8	II	0	0	CTC[a]G	M.Lmo5415I [I](GAAGNNNNNNTGT), M.LmoC7ORFBP [III]
N23-1883	23.3		3	CC3	I	21	6	G[a]TC, GT[21839]TTC, GAAG[a]C	M.Lmo502I [II](GATC), M.Lmo40025ORF10520P [II], M2.Lmo40025ORF10640P [II](GAAGAC), M1.Lmo40025ORF10640P [II](GAAGAC), M.Lmo15027ORFBP [I]
N23-1936	23.8		321	CC321	II	0	0
N23-2242	22.6		666	CC666	I	2	0	GA[a]NNNNNNNTGAA, TTC[a]NNNNNNNTTC	M.Lmo310ORF3365P [I]
N23-2254	23		29	CC29	II	3	0	GAT[m], [m]CWGG	M.Lmo7956II [II](GATC), M.Lmo96ORF10830P [II]
N23-2292	22.1		4	CC4	I	0	0	T[a]CBNNNNNGGT, [a]CCNNNNNVGTA	M.Lmo6907I [I](GACNNNNNGGT), M.LmoLM20ORF2215P [II]
N23-2450	23.6		226	CC226	II	1	0		M.LmoLM18ORF1169P [II]
N23-2599	23.6		4	CC4	I	0	0	CN[a]CNNNNNNVGTA, T[a]CBNNNNNNGTNG	M.Lmo6907I [I](GACNNNNNGGT), M.LmoLM20ORF2215P [II]
N23-2678	21.9		121	CC121	II	5	1	G[m]WGC, [m]NGCTGC, RGCWG[m]	M.Lmo2HF33ORFAP [II](GCWGC), M.Lmo6179ORF1931P [II]
N23-2796	23.7		204	CC204	II	1	0		M.Lmo33260ORF2410P [II], M.Lmo277ORF120354P [II]
N23-2879	23.9		9	CC9	II	0	0		M.Lmo33260ORF2410P [II], M.Lmo33029ORF14540P [II], M.Lmo277ORF120354P [II], M.LmoAL4EORF5715P [II], M.LmoLm216ORF2685P [II], M.LmoL122ORF7925P [II], M.Lmo277ORF120354P [II], M.Lmo33029ORF14540P [II]
N23-2917	23.9		21	CC21	II	0	0		M.Lmo33260ORF2410P [II]
N23-2921	23.8	Cluster A	7	CC7	II	1	0	CGC[a]NNNNNNTC, G[a]NNNNNNTGCG	M.Lmo1001I [I](CGCANNNNNNTC), M.Lmo942ORF160005P [II]
N23-3369	23.4		173	CC19	II	1	0	GAT[m]	M.Lmo7956II [II](GATC), M.Lmo88ORF2740P [II]
N23-3440	23.4		3	CC3	I	1	2	G[a]TC, TAGR[a]G	M.Lmo502I [II](GATC), M.LmoAL4EORF9260P [II], Lmo540I [IIG](TAGRAG)
N23-3441	22.3		87	CC87	I	2	0	G[m]NGC, GCNG[m], [m]NGCNGC	M.LmoSHL7ORF3795P [II], M.Smi596553ORFDP [II], M.Lmo0168ORF1995P [II]
N23-3470	23.2		8	CC8	II	0	0	[a]TCNNNNNCTTC, GA[a]GNNNNNGAT, CTC[a]G	M.Lmo5415I [I](GAAGNNNNNNTGT), M.LmoC7ORFBP [III]
N23-3579	22.5	Cluster A	7	CC7	II	0	0	CGC[a]NNNNNNTC, G[a]NNNNNNTGCG	M.Lmo1001I [I](CGCANNNNNNTC), M.Lmo942ORF160005P [II]
N24-0020	24.8		504	CC475	II	0	0	TCTAG[a]	M.Lmo545ORF1650P [II], M.Efa143ORFIP [II], M.EfaLS394ORF13590P [II]
N24-0029	23.3		204	CC204	II	0	0	CAC[a]C	M.Lmo33260ORF2410P [II], M.Lma1334ORF15455P [II], M.Lma1304ORF15550P [III]
N24-0035	23		2	CC2	I	1	0	G[a]CNNNNNRTTC, GA[a]YNNNNNGTC, CAGA[a]G	M.Lmo521I [I](GAAYNNNNNGTC), M.LmoFDA100ORF6965P [II], LmoFDA100ORF8795P [IIG], M.Efa143ORFIP [II]
N24-0248	23.1		7	CC7	II	1	0	CGC[a]NNNNNNTC, G[a]NNNNNNTGCG	M.Lmo1001I [I](CGCANNNNNNTC)
N24-0276	24		8	CC8	II	0	0	CTC[a]G	M.Lmo5415I [I](GAAGNNNNNNTGT), M.LmoC7ORFBP [III], M.Lmo277ORF120354P [II], M.Lmo6186ORF90409P [II]
N24-0306	23.3		330	CC288	I	0	0	GAC[21839]T	M.LmoFDA100ORF6965P [II], M.LmoSHL7ORF3795P [II], M.PspX23ORF3510P [II], M.CscWT3DORFCP [III], M.LmoSHL7ORF3795P [II]
N24-0333	23.6		155	CC155	II	0	0		M.LmoEGDeORF12095P [II]
N24-0460	21.6	Cluster A	7	CC7	II	1	0	CGC[a]NNNNNNTC, G[a]NNNNNNTGCG	M.Lmo1001I [I](CGCANNNNNNTC), M.Lmo942ORF160005P [II]
N24-0461	24.6	Cluster A	7	CC7	II	2	0	CGC[a]NNNNNNTC, G[a]NNNNNNTGCG	M.Lmo1001I [I](CGCANNNNNNTC), M.Lmo942ORF160005P [II]
